# Unlocking Mitochondrial Dysfunction-Associated Senescence (MiDAS) with NAD^+^ – a Boolean Model of Mitochondrial Dynamics and Cell Cycle Control

**DOI:** 10.1101/2023.12.18.572194

**Authors:** Herbert Sizek, Dávid Deritei, Katherine Fleig, Marlayna Harris, Peter L. Regan, Kimberly Glass, Erzsébet Ravasz Regan

## Abstract

The steady accumulation of senescent cells with aging creates tissue environments that aid cancer evolution. Aging cell states are highly heterogeneous. ‘Deep senescent’ cells rely on healthy mitochondria to fuel a strong proinflammatory secretome, including cytokines, growth and transforming signals. Yet, the physiological triggers of senescence such as the reactive oxygen species (ROS) can also trigger mitochondrial dysfunction, and sufficient energy deficit to alter their secretome and cause chronic oxidative stress – a state termed Mitochondrial Dysfunction-Associated Senescence (MiDAS). Here, we offer a mechanistic hypothesis for the molecular processes leading to MiDAS, along with testable predictions. To do this we have built a Boolean regulatory network model that qualitatively captures key aspects of mitochondrial dynamics during cell cycle progression (hyper-fusion at the G1/S boundary, fission in mitosis), apoptosis (fission and dysfunction) and glucose starvation (reversible hyper-fusion), as well as MiDAS in response to *SIRT3* knockdown or oxidative stress. Our model reaffirms the protective role of NAD^+^ and external pyruvate. We offer testable predictions about the growth factor- and glucose-dependence of MiDAS and its reversibility at different stages of reactive oxygen species (ROS)-induced senescence. Our model provides mechanistic insights into the distinct stages of DNA-damage induced senescence, the relationship between senescence and epithelial-to-mesenchymal transition in cancer and offers a foundation for building multiscale models of tissue aging.

**Highlights:**

- Boolean regulatory network model reproduces <u>mitochondrial dynamics</u> during cell cycle progression, apoptosis, and glucose starvation.
- Model offers a mechanistic explanation for the positive feedback loop that locks in <u>Mitochondrial Dysfunction-Associated Senescence</u> (MiDAS), involving autophagy-resistant, hyperfused, dysfunctional mitochondria.
- Model reproduces <u>ROS-mediated mitochondrial dysfunction</u> and suggests that MiDAS is part of the early phase of damage-induced senescence.
- Model <u>predicts</u> that cancer-driving mutations that bypass the G1/S checkpoint generally increase the incidence of MiDAS, except for p53 loss.
