## Supplementary material for "Unlocking Mitochondrial Dysfunction-Associated Senescence (MiDAS) with NAD^+^ – a Boolean Model of Mitochondrial Dynamics and Cell Cycle Control": SM Files: MiDAS_attractors_gr20_10_2.0e-2_10.csv

Growth_Env	GF		1		1		1		1		1		1		1		1		1		1		1		1		1		1		1		1		1		0		0		1		1		1		0		0
	GF_High		1		1		0		1		0		0		0		0		0		1		1		1		0		1		1		0		0		0		0		0		0		0		0		0
	Glucose		0		1		0		1		0		0		0		0		1		0		0		1		1		0		1		0		1		1		0		0		1		1		1		0
	Pyruvate_Ext		0		0		0		0		0		1		1		0		1		0		0		0		1		0		0		1		0		1		1		0		0		0		1		1
ROS	ROS_Ext		1		0		1		1		1		0		1		0		1		0		0		0		1		1		1		1		1		1		1		0		0		1		0		0
GF_Basal_MAPK	RTK		0		0		1		0		1		1		1		1		1		0		0		0		1		0		0		1		1		0		0		1		1		1		0		0
	Shc		0		0		0		0		0		0		0		0		0		0		0		0		0		0		0		0		0		0		0		0		0		0		0		0
	Grb2		0		0		0		0		0		0		0		0		0		0		0		0		0		0		0		0		0		0		0		0		0		0		0		0
	SOS		0		0		0		0		0		0		0		0		0		0		0		0		0		0		0		0		0		0		0		0		0		0		0		0
	Ras		0		0		0		0		0		0		0		0		0		0		0		0		0		0		0		0		0		0		0		0		0		0		0		0
	RAF		0		0		0		0		0		0		0		0		0		0		0		0		0		0		0		0		0		0		0		0		0		0		0		0
	MEK		0		0		0		0		0		0		0		0		0		0		0		0		0		0		0		0		0		0		0		0		0		0		0		0
	ERK		0		0		0		0		0		0		0		0		0		0		0		0		0		0		0		0		0		0		0		0		0		0		0		0
	mTORC2		0		0		1		0		1		1		1		1		1		0		0		0		1		0		0		1		1		0		0		1		1		1		0		0
	PI3K		0		0		1		0		1		1		1		1		1		0		0		0		1		0		0		1		1		0		0		1		1		1		0		0
	PIP3		0		0		1		0		1		1		1		1		1		0		0		0		1		0		0		1		1		0		0		1		1		1		0		0
	PDK1		0		0		1		0		1		1		1		1		1		0		0		0		1		0		0		1		1		0		0		1		1		1		0		0
	AKT_B		0		0		1		0		1		1		1		1		1		0		0		0		1		0		0		1		1		0		0		1		1		1		0		0
GF_PI3K	p110_H		1		1		1		1		1		1		1		1		1		1		1		1		1		1		1		1		1		1		1		1		1		1		1		1
	PI3K_H		0		0		0		0		0		0		0		0		0		0		0		0		0		0		0		0		0		0		0		0		0		0		0		0
	AKT_H		0		0		0		0		0		0		0		0		0		0		0		0		0		0		0		0		0		0		0		0		0		0		0		0
	FoxO3		1		1		1		1		1		1		1		1		1		1		1		1		1		1		1		1		1		1		1		1		1		1		1		1
	PLCgamma		0		0		0		0		0		0		0		0		0		0		0		0		0		0		0		0		0		0		0		0		0		0		0		0
	IP3		0		0		0		0		0		0		0		0		0		0		0		0		0		0		0		0		0		0		0		0		0		0		0		0
	Ca2p		0		0		0		0		0		0		0		0		0		0		0		0		0		0		0		0		0		0		0		0		0		0		0		0
	Nedd4L		0		0		0		0		0		0		0		0		0		0		0		0		0		0		0		0		0		0		0		0		0		0		0		0
GF_mTOR	FoxO1		0		0		0		0		0		0		0		0		0		0		0		0		0		0		0		0		0		1		1		0		0		0		1		1
	MnSOD		1		1		1		1		1		1		1		1		1		1		1		1		1		1		1		1		1		1		1		1		1		1		1		1
	p21_mRNA		1		1		1		1		1		1		1		1		1		1		1		1		1		1		1		1		1		1		1		1		1		1		1		1
	TSC2		1		1		1		1		1		1		1		1		1		1		1		1		1		1		1		1		1		1		1		1		1		1		1		1
	PRAS40		1		1		1		1		1		1		1		1		1		1		1		1		1		1		1		1		1		1		1		1		1		1		1		1
	DAG		0		0		0		0		0		0		0		0		0		0		0		0		0		0		0		0		0		0		0		0		0		0		0		0
	Rheb		0		0		0		0		0		0		0		0		0		0		0		0		0		0		0		0		0		0		0		0		0		0		0		0
	mTORC1		0		0		0		0		0		0		0		0		0		0		0		0		0		0		0		0		0		0		0		0		0		0		0		0
	S6K		0		0		0		0		0		0		0		0		0		0		0		0		0		0		0		0		0		0		0		0		0		0		0		0
	eIF4E		0		0		0		0		0		0		0		0		0		0		0		0		0		0		0		0		0		0		0		0		0		0		0		0
	GSK3		1		1		1		1		1		1		1		1		1		1		1		1		1		1		1		1		1		1		1		1		1		1		1		1
	Autophagy		0		0		1		0		1		1		1		1		1		0		0		0		1		0		0		1		1		0		0		1		1		1		0		0
	IKKa		0		0		0		0		0		0		0		0		0		0		0		0		0		0		0		0		0		0		0		0		0		0		0		0
	NF_kB		0		0		0		0		0		0		0		0		0		0		0		0		0		0		0		0		0		0		0		0		0		0		0		0
Warburg	Glycolysis		0		0		0		0		0		0		0		0		1		0		0		0		1		0		0		0		1		0		0		0		1		1		0		0
	Glycolysis_H		0		0		0		0		0		0		0		0		0		0		0		0		0		0		0		0		0		0		0		0		0		0		0		0
	NADp_c		1		1		1		1		1		1		1		1		1		1		1		1		1		1		1		1		1		1		1		1		1		1		1		1
	Pyruvate		0		0		0		0		0		1		1		0		1		0		0		0		1		0		0		1		1		1		1		0		1		1		1		1
	HIF1		0		0		0		0		0		0		0		0		0		0		0		0		0		0		0		0		0		0		0		0		0		0		0		0
	Fermentation		0		0		0		0		0		0		0		0		0		0		0		0		0		0		0		0		0		0		0		0		0		0		0		0
Mitochondria	TCA_cycle		0		0		0		0		0		1		0		0		0		0		0		0		0		0		0		0		0		0		0		0		0		0		0		0
	MFN1_2		0		0		0		0		1		1		0		1		1		0		0		0		0		0		0		1		1		0		0		0		1		0		0		0
	Hyperfused_OM		0		0		0		0		1		1		0		1		1		0		0		0		0		0		0		1		1		0		0		0		1		0		0		0
	Hyperfused_IMOM		0		0		0		0		0		1		0		0		0		0		0		0		0		0		0		0		0		0		0		0		0		0		0		0
	MP_High		0		0		0		0		0		0		0		0		0		0		0		0		0		0		0		0		0		0		0		0		0		0		0		0
	MP_Low		1		1		1		1		1		0		1		1		1		1		1		1		1		1		1		1		1		1		1		1		1		1		1		1
	ATP_Low		0		0		1		0		1		1		1		1		1		0		0		0		1		0		0		1		1		0		0		1		1		1		0		0
	ATP		0		0		0		0		0		1		0		0		0		0		0		0		0		0		0		0		0		0		0		0		0		0		0		0
	ATP_H		0		0		0		0		0		0		0		0		0		0		0		0		0		0		0		0		0		0		0		0		0		0		0		0
	AMPK		1		1		1		1		1		1		1		1		1		1		1		1		1		1		1		1		1		1		1		1		1		1		1		1
	PGC1		1		1		1		1		1		1		1		1		1		1		1		1		1		1		1		1		1		1		1		1		1		1		1		1
	SIRT3		0		0		0		0		0		1		1		0		1		0		0		0		1		0		0		1		0		1		1		1		0		0		1		1
	PINK1		1		1		1		1		1		0		1		1		1		1		1		1		1		1		1		1		1		1		1		1		1		1		1		1
	Mitophagy_High		0		0		1		0		0		0		1		0		0		0		0		0		1		0		0		0		0		0		0		1		0		1		0		0
	Drp1		1		1		0		1		0		0		0		0		0		1		1		1		0		1		1		0		0		1		1		0		0		0		1		1
	Unfused		1		1		0		1		0		0		0		0		0		1		1		1		0		1		1		0		0		1		1		0		0		0		1		1
	mROS		1		1		1		1		1		0		1		1		1		1		1		1		1		1		1		1		1		1		1		0		1		1		1		1
	NADp_m		0		0		0		0		0		1		1		0		1		0		0		0		1		0		0		1		0		1		1		1		0		0		1		1
Restriction_SW	p21		0		0		1		0		1		1		1		1		1		0		0		0		1		0		0		1		1		0		0		1		1		1		0		0
	pRB		0		0		1		0		1		1		1		1		1		0		0		0		1		0		0		1		1		0		0		1		1		1		0		0
	p27Kip1		0		0		1		0		1		1		1		1		1		0		0		0		1		0		0		1		1		0		0		1		1		1		0		0
	Myc		0		0		0		0		0		0		0		0		0		0		0		0		0		0		0		0		0		0		0		0		0		0		0		0
	CyclinD1		0		0		0		0		0		0		0		0		0		0		0		0		0		0		0		0		0		0		0		0		0		0		0		0
	E2F1		0		0		0		0		0		0		0		0		0		0		0		0		0		0		0		0		0		0		0		0		0		0		0		0
	CyclinE		0		0		0		0		0		0		0		0		0		0		0		0		0		0		0		0		0		0		0		0		0		0		0		0
Origin_Licensing	ORC		0		0		0		0		0		0		0		0		0		0		0		0		0		0		0		0		0		0		0		0		0		0		0		0
	Cdc6		0		0		0		0		0		0		0		0		0		0		0		0		0		0		0		0		0		0		0		0		0		0		0		0
	Cdt1		0		0		0		0		0		0		0		0		0		0		0		0		0		0		0		0		0		0		0		0		0		0		0		0
	Pre_RC		0		0		0		0		0		0		0		0		0		0		0		0		0		0		0		0		0		0		0		0		0		0		0		0
	geminin		0		0		0		0		0		0		0		0		0		0		0		0		0		0		0		0		0		0		0		0		0		0		0		0
Phase_SW	CyclinA_mRNA		0		0		0		0		0		0		0		0		0		0		0		0		0		0		0		0		0		0		0		0		0		0		0		0
	Emi1		1		1		0		1		0		0		0		0		0		1		1		1		0		1		1		0		0		1		1		0		0		0		1		1
	FoxM1		0		0		0		0		0		0		0		0		0		0		0		0		0		0		0		0		0		0		0		0		0		0		0		0
	Cdc25A		0		0		0		0		0		0		0		0		0		0		0		0		0		0		0		0		0		0		0		0		0		0		0		0
	CyclinA		0		0		0		0		0		0		0		0		0		0		0		0		0		0		0		0		0		0		0		0		0		0		0		0
	Wee1		0		0		0		0		0		0		0		0		1		0		0		0		1		0		0		0		1		0		0		0		0		1		0		0
	UbcH10		0		0		0		0		0		0		0		0		0		0		0		0		0		0		0		0		0		0		0		0		0		0		0		0
	CyclinB		0		0		0		0		0		0		0		0		0		0		0		0		0		0		0		0		0		0		0		0		0		0		0		0
	Cdc25B		0		0		0		0		0		0		0		0		0		0		0		0		0		0		0		0		0		0		0		0		0		0		0		0
	Plk1		0		0		0		0		0		0		0		0		0		0		0		0		0		0		0		0		0		0		0		0		0		0		0		0
	Cdc25C		0		0		0		0		0		0		0		0		0		0		0		0		0		0		0		0		0		0		0		0		0		0		0		0
	Cdk1		0		0		0		0		0		0		0		0		0		0		0		0		0		0		0		0		0		0		0		0		0		0		0		0
	pAPC		0		0		0		0		0		0		0		0		0		0		0		0		0		0		0		0		0		0		0		0		0		0		0		0
	Cdc20		0		0		0		0		0		0		0		0		0		0		0		0		0		0		0		0		0		0		0		0		0		0		0		0
	Cdh1		1		1		1		1		1		1		1		1		1		1		1		1		1		1		1		1		1		1		1		1		1		1		1		1
Cell_Cycle_Process	Replication		0		0		0		0		0		0		0		0		0		0		0		0		0		0		0		0		0		0		0		0		0		0		0		0
	ATR		1		0		1		1		1		0		1		0		1		0		0		0		1		1		1		1		1		1		1		0		0		1		0		0
	CHK1		0		0		0		1		0		0		0		0		1		0		0		0		1		0		1		0		1		1		0		0		0		1		0		0
	Nuclear_Membrane		1		1		1		1		1		1		1		1		1		1		1		1		1		1		1		1		1		1		1		1		1		1		1		1
	f4N_DNA		0		0		0		0		1		1		0		1		1		0		0		0		0		0		0		1		1		0		0		0		0		0		0		0
	U_Kinetochores		0		0		0		0		0		0		0		0		0		0		0		0		0		0		0		0		0		0		0		0		0		0		0		0
	Bipolar_Spindle		0		0		0		0		0		0		0		0		0		0		0		0		0		0		0		0		0		0		0		0		0		0		0		0
	Mps1		0		0		0		0		0		0		0		0		0		0		0		0		0		0		0		0		0		0		0		0		0		0		0		0
	Mad2		0		0		0		0		0		0		0		0		0		0		0		0		0		0		0		0		0		0		0		0		0		0		0		0
	A_Kinetochores		0		0		0		0		0		0		0		0		0		0		0		0		0		0		0		0		0		0		0		0		0		0		0		0
	Plk1_H		0		0		0		0		0		0		0		0		0		0		0		0		0		0		0		0		0		0		0		0		0		0		0		0
	Ect2		0		0		0		0		0		0		0		0		0		0		0		0		0		0		0		0		0		0		0		0		0		0		0		0
	Cytokinesis		0		0		0		0		0		0		0		0		0		0		0		0		0		0		0		0		0		0		0		0		0		0		0		0
DNA_Damage_Signaling	cROS		1		0		1		1		1		1		1		1		1		1		1		0		1		1		1		1		1		1		1		1		0		1		0		1
	cROS_H		1		0		1		1		1		0		1		0		1		0		0		0		1		1		1		1		1		1		1		0		0		1		0		0
	ATM		1		1		1		1		1		0		1		0		1		1		1		1		1		1		1		1		1		1		1		0		0		1		1		1
	CHK2		1		1		1		1		1		0		1		0		1		1		1		1		1		1		1		1		1		1		1		0		0		1		1		1
	p53		1		1		1		1		1		1		1		1		1		1		1		1		1		1		1		1		1		1		1		1		1		1		1		1
	p53_2		1		0		1		1		1		0		1		0		1		0		0		0		1		1		1		1		1		1		1		0		0		1		0		0
	p53_3		1		0		1		1		1		0		1		0		1		0		0		0		1		1		1		1		1		1		1		0		0		1		0		0
	p53_4		1		0		1		1		1		0		1		0		1		0		0		0		1		1		1		1		1		1		1		0		0		1		0		0
	Mdm2		0		0		0		0		0		1		0		1		0		0		0		0		0		0		0		0		0		0		0		1		1		0		0		0
	p21_H		0		0		1		0		1		0		1		0		1		0		0		0		1		0		0		1		1		0		0		0		0		1		0		0
TRAIL	Trail		0		0		0		0		0		0		0		0		0		1		0		1		0		1		1		0		0		1		1		0		0		0		0		1
Apoptotic_SW	DR4_5		0		0		0		0		0		0		0		0		0		1		0		1		0		1		1		0		0		1		1		0		0		0		0		1
	Casp8		1		1		0		1		0		0		0		0		0		1		1		1		0		1		1		0		0		1		1		0		0		0		1		1
	Casp2		1		1		0		1		0		0		0		0		0		1		1		1		0		1		1		0		0		1		1		0		0		0		1		1
	MCL_1		0		0		1		0		1		1		1		1		1		0		0		0		1		0		0		1		1		0		0		1		1		1		0		0
	BCLXL		0		0		1		0		1		1		1		1		1		0		0		0		1		0		0		1		1		0		0		1		1		1		0		0
	BCL2		0		0		1		0		1		1		1		1		1		0		0		0		1		0		0		1		1		0		0		1		1		1		0		0
	BAD		1		1		0		1		0		0		0		0		0		1		1		1		0		1		1		0		0		1		1		0		0		0		1		1
	BIK		1		1		0		1		0		0		0		0		0		1		1		1		0		1		1		0		0		1		1		0		0		0		1		1
	BIM		1		1		0		1		0		0		0		0		0		1		1		1		0		1		1		0		0		1		1		0		0		0		1		1
	BID		1		1		0		1		0		0		0		0		0		1		1		1		0		1		1		0		0		1		1		0		0		0		1		1
	BAK		1		1		0		1		0		0		0		0		0		1		1		1		0		1		1		0		0		1		1		0		0		0		1		1
	BAX		1		1		0		1		0		0		0		0		0		1		1		1		0		1		1		0		0		1		1		0		0		0		1		1
	Cyto_C		1		1		0		1		0		0		0		0		0		1		1		1		0		1		1		0		0		1		1		0		0		0		1		1
	SMAC		1		1		0		1		0		0		0		0		0		1		1		1		0		1		1		0		0		1		1		0		0		0		1		1
	IAPs		0		0		1		0		1		1		1		1		1		0		0		0		1		0		0		1		1		0		0		1		1		1		0		0
	Casp9		1		1		0		1		0		0		0		0		0		1		1		1		0		1		1		0		0		1		1		0		0		0		1		1
	Casp3		1		1		0		1		0		0		0		0		0		1		1		1		0		1		1		0		0		1		1		0		0		0		1		1
DNA_Fragmentation	CAD		1		1		0		1		0		0		0		0		0		1		1		1		0		1		1		0		0		1		1		0		0		0		1		1
96
